# Microglia contact cerebral vasculature through gaps between astrocyte endfeet

**DOI:** 10.1101/2024.03.14.585114

**Authors:** Gary P. Morris, Catherine G. Foster, Brad A. Sutherland, Søren Grubb

**Affiliations:** Tasmanian School of Medicine, College of Health and Medicine, University of Tasmania, Hobart, Tasmania, Australia; Center for Developmental Biology and Regenerative Medicine, Seattle Children’s Research Institute, Seattle, WA, USA; Center for Translational Neuromedicine, Faculty of Health Sciences, University of Copenhagen, DK-2200 Copenhagen N, Denmark

**Keywords:** Astrocyte endfeet, capillaries, endothelial cells, microglia, pericytes

## Abstract

The close spatial relationship between microglia and cerebral blood vessels implicates microglia in vascular development, homeostasis and disease. In this study we used the publicly available Cortical MM^3 electron microscopy dataset to systematically investigate microglial interactions with the vasculature. Our analysis revealed that approximately 20% of microglia formed direct contacts with blood vessels through gaps between adjacent astrocyte endfeet. We termed these contact points “plugs”. Plug-forming microglia exhibited closer proximity to blood vessels than non-plug forming microglia and formed multiple plugs, predominantly near the soma, ranging in surface area from ∼0.01 μm^2^ to ∼15 μm^2^. Plugs were enriched at the venule end of the vascular tree and displayed a preference for contacting endothelial cells over pericytes at a ratio of 3:1. In summary, we provide novel insights into the ultrastructural relationship between microglia and the vasculature, laying a foundation for understanding how these contacts contribute to the functional cross-talk between microglia and cells of the vasculature in health and disease.
