## Supplementary Table 1 for "Microglia contact cerebral vasculature through gaps between astrocyte endfeet"

### Sheet: Sheet1
Location of oligodendrocyte progenitor cells	Location of primary cilia
271418, 172911, 26166	272641, 172584, 26206
267251, 171905, 26218	266735, 170819, 26218
281309, 124394, 25975	279800, 124733, 25740
281695, 233831, 26202	280025, 234174, 26174
269381, 224725, 26048	269783, 224372, 26174
273214, 89578, 24550	271236, 89547, 24486
254947, 178975, 25964	255256, 180055, 25970
236142, 124683, 16869	235974, 124478, 16798
207340, 96521, 15293	208298, 97258, 15223
282736, 137719, 17644	282818, 137345, 17688
280517, 141892, 17535	280624, 143079, 17457
316018, 102794, 17853	316658, 103038, 17807
