## Supplementary Table 2 for "Microglia contact cerebral vasculature through gaps between astrocyte endfeet"

### Sheet: Sheet1
Location of Perivascular Macrophages
Vessel type	Cell nucleus coordinates
Arteriole	207633, 104385, 25062
Arteriole	206103, 158498, 24659
Arteriole	207280, 181838, 24694
Arteriole	213257, 195082, 24632
Arteriole	208286, 208524, 24670
Arteriole	209105, 219501, 24504
Arteriole	204541, 125525, 25039
Venule	259822, 82266, 23831
Venule	261411, 105118, 24581
Venule	264003, 145366, 24848
Venule	266239, 149343, 25065
Venule	267053, 170949, 25208
Venule	266570, 178741, 25220
Venule	264448, 188640, 25356
Venule	263152, 199574, 26125
Venule	266929, 209398, 25851
Venule	265584, 225334, 26624
Venule	260208, 79395, 24375
Location of Perivascular Fibroblasts
Vessel type	Cell nucleus coordinates
Arteriole	202476, 86714, 24696
Arteriole	202325, 91476, 24794
Arteriole	213452, 107764, 25328
Arteriole	205978, 126779, 25089
Arteriole	204578, 134095, 24621
Arteriole	205915, 152119, 24747
Arteriole	205770, 180773, 24662
Arteriole	210787, 191083, 24422
Arteriole	213403, 192202, 24636
Arteriole	208626, 205395, 24633
Arteriole	194990, 207296, 24295
Arteriole	209395, 217775, 24494
Arteriole	207480, 219432, 24559
Venule	266016, 78269, 24248
Venule	259330, 79826, 24228
Venule	259857, 84723, 24658
Venule	263780, 91158, 24398
Venule	258988, 110248, 25088
Venule	264201, 105653, 25328
Venule	258386, 99240, 24808
Venule	262110, 127877, 25628
Venule	261585, 146524, 25518
Venule	266171, 149440, 25048
Venule	262379, 160015, 25118
Venule	263052, 173528, 25788
Venule	266489, 178725, 25218
Venule	266211, 191777, 25488
Venule	261989, 190523, 25828
